# Global population structure of a unicellular marine predator

**DOI:** 10.1101/2024.11.27.625609

**Authors:** Francisco Latorre, Olivier Jaillon, Michael E. Sieracki, Corinne Cruaud, Ramon Massana, Ramiro Logares

## Abstract

Unicellular predators, especially marine heterotrophic flagellates (HFs), are fundamental to marine food webs, facilitating the flow of nutrients from bacteria and the smallest primary producers to upper trophic levels. Comprehending their distributions and diversity is essential for understanding the functioning of marine ecosystems. The uncultured MArine STramenopiles clade 4 (MAST-4) constitutes a crucial HF member of the ocean microbiome with a predatory (bacterivorous) lifestyle. Temperature gradients have influenced the evolution and biogeography of MAST-4 species. Yet, similarly to most uncultured microbes, there is limited information on the population diversity and structure within MAST-4 species. This information is key for better comprehending the ecological roles and adaptations of different MAST-4 species to specific ocean niches. Here, we investigate the population diversity and structure on the global scale of the MAST-4 species A, B, C, and E by combining metagenomics and single-cell genomics data from the *Tara Oceans* expedition. We found substantial population divergence in the abundant MAST-4A and C species, while lower levels of divergence were observed in species B and E. Temperature and salinity were the main drivers structuring the populations within the four MAST-4 species. The analysis of positively selected gene clusters within each MAST-4 species revealed genomic areas likely the basis of population adaptation to different niches. Overall, our results contribute to a better comprehension of the population diversity and structure of four species belonging to an important group of unicellular predators, offering insights into their ecological roles and adaptations in the global ocean. The results also contribute to understanding microbial populations, a dimension of diversity that remains poorly known for most wild species and is pivotal in global change.
