## Supplementary Dataset S2 for "Global population structure of a unicellular marine predator"

### Sheet: Hoja1
Station	labels	Latitude	Longitude	Temperature (ºC)	Salinity (PSU)	Density (Kg/m3)	Distance_coast (Km)	Chlorophyll_A (mg/m3)	Depth (m)
TA_SUR_GGMM_4	TA4_NAO	36.563	-6.553	20.2381	36.5992	25.9099	18.5085	0.094049	9
TA_SUR_GGMM_5	TA5_MS	36.03	-4.405	20.7305	37.0513	26.1051	54.8537	0.799237	9
TA_SUR_GGMM_6	TA6_MS	36.529	-4.251	18.5897	37.2129	26.7997	22.3729	2.49515	9
TA_SUR_GGMM_7	TA7_MS	37.0299	1.9575	23.8141	37.522	25.6111	48.0551	0.065832	9
TA_SUR_GGMM_9	TA9_MS	39.1633	5.916	24.4828	37.8042	25.621	156.968	0.0058	9
TA_SUR_GGMM_11	TA11_MS	41.6663	2.7994	NA	NA	NA	NA	NA	9
TA_SUR_GGMM_16	TA16_MS	37.398	15.454	20.8586	38.1448	26.9294	30.1662	0.0172	5
TA_SUR_GGMM_18	TA18_MS	35.756	14.287	21.4867	37.8957	26.5653	13.8783	0.0018	5
TA_SUR_GGMM_20	TA20_MS	34.451	14.973	21.5215	38.4002	26.9407	149.217	-0.0146	5
TA_SUR_GGMM_22	TA22_MS	39.729	17.4	17.2988	37.8398	27.6234	51.2518	0.0856	5
TA_SUR_GGMM_23	TA23_MS	42.176	17.729	17.2117	38.2281	27.9429	54.4621	0.0338	5
TA_SUR_GGMM_25	TA25_MS	39.333	19.421	18.3192	38.1853	27.6336	39.754	0.0366	5
TA_SUR_GGMM_30	TA30_MS	33.929	32.789	20.4425	39.4231	28.0195	72.8349	0.01488	5
TA_SUR_GGMM_32	TA32_RS	23.391	37.254	25.8117	39.7709	26.6982	88.3462	0.0024	5
TA_SUR_GGMM_34	TA34_RS	18.445	39.884	27.635	38.64	25.2559	74.2982	0.066	5
TA_SUR_GGMM_36	TA36_IO	20.824	63.525	25.6814	36.526	24.2846	415.584	0.06795	5
TA_SUR_GGMM_38	TA38_IO	19.017	64.576	26.3136	36.618	24.1483	584.834	0.05004	5
TA_SUR_GGMM_39	TA39_IO	18.647	66.463	27.0891	36.3106	23.6773	464.623	0.0258	5
TA_SUR_GGMM_41	TA41_IO	14.582	70.011	29.1515	36.0499	22.7998	249.783	0	5
TA_SUR_GGMM_42	TA42_IO	5.992	73.919	30.1278	34.5677	21.3589	52.8424	0	5
TA_SUR_GGMM_43	TA43_IO	4.66	73.489	29.939	34.4933	21.3712	1.773	0.0732	5
TA_SUR_GGMM_45	TA45_IO	0.941	71.71	30.5935	35.0481	21.559	153.551	0.0036	5
TA_SUR_GGMM_46	TA46_IO	-0.659	73.162	30.1247	35.1113	21.7675	1.3428	0.048	5
TA_SUR_GGMM_51	TA51_IO	-21.476	54.283	27.4884	34.94	22.5161	102.989	0	5
TA_SUR_GGMM_52	TA52_IO	-17.023	53.508	27.9565	34.5455	22.0676	409.626	0.0332	5
TA_SUR_GGMM_58	TA58_IO	-17.455	42.32	26.5505	35.1145	22.9471	182.737	0.02022	5
TA_SUR_GGMM_64	TA64_IO	-29.508	37.929	22.2414	35.3247	24.397	550.519	0.0492	5
TA_SUR_GGMM_65	TA65_IO	-35.226	26.334	21.7636	35.4496	24.6296	85.2841	0.10548	5
TA_SUR_GGMM_66	TA66_SAO	-34.905	18.016	15.0134	35.3233	26.2141	79.9944	0.1611	5
TA_SUR_GGMM_67	TA67_SAO	-32.292	17.206	13.0432	34.8707	26.2841	81.2122	1.20489	5
TA_SUR_GGMM_68	TA68_SAO	-31.039	4.62	16.8632	35.6866	26.0744	1113.25	0.19332	5
TA_SUR_GGMM_70	TA70_SAO	-20.229	-3.413	19.77	36.3584	25.8595	1161.26	0.0456	5
TA_SUR_GGMM_72	TA72_SAO	-8.691	-18.006	25.0644	36.4168	24.3931	396.049	0.00864	5
TA_SUR_GGMM_76	TA76_SAO	-21.029	-35.231	23.3748	37.0766	25.4002	332.845	-0.00072	5
TA_SUR_GGMM_78	TA78_SAO	-30.158	-43.323	20.0778	36.3255	25.7541	554.429	0.00144	5
TA_SUR_GGMM_80	TA80_SAO	-40.699	-51.952	19.9346	35.6227	25.2553	64.5554	0.04392	5
TA_SUR_GGMM_81	TA81_SAO	-44.497	-52.214	13.6805	34.7939	26.0944	565.492	0.099	5
TA_SUR_GGMM_82	TA82_SAO	-47.165	-58.012	7.57942	34.0502	26.5896	835.698	0.2258	5
TA_SUR_GGMM_83	TA83_SAO	-54.418	-65.023	7.12605	33.2542	26.0266	468.833	0.1905	5
TA_SUR_GGMM_84	TA84_SO	-60.395	-60.471	1.9034	33.7198	26.9578	15.0017	0.0219	5
TA_SUR_GGMM_85	TA85_SO	-62.176	-49.503	0.73159	34.3275	27.5218	200.577	0.12516	5
TA_SUR_GGMM_86	TA86_SO	-64.309	-53.057	-0.494375	33.2544	26.7182	233.847	0.0366	5
TA_SUR_GGMM_89	TA89_SPO	-57.764	-67.419	5.8264	34.0449	26.8197	29.5753	2.028	5
TA_SUR_GGMM_92	TA92_SPO	-33.697	-71.977	15.9123	34.3948	25.3016	98.7436	4.9071	9
TA_SUR_GGMM_93	TA93_SPO	-33.762	-72.615	18.123	34.316	24.718	41.3902	0.13782	5
TA_SUR_GGMM_95	TA95_SPO	-31.386	-93.986	22.4257	34.934	24.0485	744.763	0.0255	5
TA_SUR_GGMM_96	TA96_SPO	-29.655	-101.268	23.8453	35.7687	24.2695	593.164	-0.00432	5
TA_SUR_GGMM_97	TA97_SPO	-28.169	-107.668	24.7164	36.049	24.2211	418.928	-0.00144	5
TA_SUR_GGMM_98	TA98_SPO	-26.261	-110.992	25.181	36.4016	24.3463	204.746	-0.0072	5
TA_SUR_GGMM_100	TA100_SPO	-13.162	-96.283	25.3495	35.8288	23.8611	1404.69	0.10404	5
TA_SUR_GGMM_102	TA102_SPO	-5.218	-85.27	24.9589	34.7645	23.1767	805.002	0.16782	5
TA_SUR_GGMM_106	TA106_SPO	0.037	-84.62	25.7026	34.5172	22.7618	412.669	0.12024	5
TA_SUR_GGMM_109	TA109_SPO	1.8	-84.545	27.4975	33.4724	21.4087	496.135	0.16428	5
TA_SUR_GGMM_110	TA110_SPO	-1.913	-84.616	23.8882	35.0124	23.6842	512.023	0.11724	5
TA_SUR_GGMM_111	TA111_SPO	-16.932	-100.662	22.7818	35.9827	24.7425	1067.52	0.0408	5
TA_SUR_GGMM_112	TA112_SPO	-23.22	-129.578	24.2629	36.4392	24.6531	653.468	0	5
TA_SUR_GGMM_113	TA113_SPO	-23.114	-134.92	23.7911	36.5149	24.8512	102.792	0.0438	5
TA_SUR_GGMM_122	TA122_SPO	-8.969	-139.338	26.6047	35.3703	23.1229	4.603	0.06984	5
TA_SUR_GGMM_123	TA123_SPO	-8.879	-140.304	26.5867	35.3551	23.1171	2.4728	0.0924	5
TA_SUR_GGMM_124	TA124_SPO	-8.999	-140.588	26.5724	35.384	23.1436	36.1359	0.1494	5
TA_SUR_GGMM_125	TA125_SPO	-8.89	-142.61	26.806	35.4265	23.1014	227.346	0.09801	5
TA_SUR_GGMM_128	TA128_SPO	-0.469	-153.305	26.2184	35.129	23.0627	449.382	0.1431	5
TA_SUR_GGMM_129	TA129_NPO	6.732	-153.089	28.2954	34.7495	22.11	388.357	0.08916	5
TA_SUR_GGMM_130	TA130_NPO	11.265	-152.462	27.5021	34.482	22.1674	921.031	0.0075	5
TA_SUR_GGMM_131	TA131_NPO	22.747	-158.052	26.2753	35.273	23.1534	919.577	0	5
TA_SUR_GGMM_132	TA132_NPO	31.506	-159.014	25.1646	35.1902	23.4349	113.969	-0.00288	5
TA_SUR_GGMM_135	TA135_NPO	32.983	-121.832	17.4624	33.4683	24.2294	215.58	0.16416	5
TA_SUR_GGMM_136	TA136_NPO	17.022	-118.914	24.6123	34.5247	23.0995	490.603	0.0717	5
TA_SUR_GGMM_137	TA137_NPO	14.161	-116.699	26.4786	33.848	22.0152	453.4	0.1386	5
TA_SUR_GGMM_138	TA138_NPO	6.215	-103.017	26.6055	33.5204	21.729	10.2085	0.00588	5
TA_SUR_GGMM_139	TA139_NPO	6.491	-95.449	26.3966	33.2054	21.5574	665.134	0.248	5
TA_SUR_GGMM_142	TA142_NAO	25.602	-88.417	24.9846	36.1773	24.2364	398.528	0.05556	5
TA_SUR_GGMM_143	TA143_NAO	29.885	-79.682	24.8122	36.2191	24.3205	88.8528	0.036	5
TA_SUR_GGMM_144	TA144_NAO	36.369	-72.815	22.9393	36.3948	25.0097	45.2654	0.06012	5
TA_SUR_GGMM_145	TA145_NAO	39.163	-70.076	13.9937	35.1215	26.2826	262.746	0.13044	5
TA_SUR_GGMM_146	TA146_NAO	34.731	-71.248	19.3128	36.5131	26.0976	353.086	0.06129	5
TA_SUR_GGMM_147	TA147_NAO	32.954	-66.533	20.1507	36.5748	25.9235	466.875	0.0512	5
TA_SUR_GGMM_148	TA148_NAO	31.782	-64.145	20.4812	36.5967	25.8516	172.467	0.04404	5
TA_SUR_GGMM_149	TA149_NAO	34.098	-49.84	18.8255	36.4127	26.1469	749.564	0.08145	5
TA_SUR_GGMM_150	TA150_NAO	35.8	-37.102	17.6271	36.2853	26.3494	1394.88	0.0782	5
TA_SUR_GGMM_151	TA151_NAO	36.194	-29.801	17.303	36.2296	26.3856	387.509	0.0132	5
TA_SUR_GGMM_152	TA152_NAO	43.668	-16.662	14.3168	35.9917	26.8863	614.512	0.12096	5
