## Supplementary Dataset S3 for "Global population structure of a unicellular marine predator"

### Sheet: Hoja1
Gene	GH_ID	NOG_ID	Average dNdS A1	Average dNdS A2	Average dNdS A3	Average dNdS A4	Population
g7107	NA	E11093E	1.93949	0.879038	0.00056	0.299227	A1
g9767	NA	E10ZHZN	1.87387	0.766753	0.04188	0.133501
g789	NA	E111FD8	1.86048	0.943951	0.00113	0.407657
g332	NA	E10YY6J	1.84762	0.81163	0	0.000269
g10247	NA	COG1394	1.83938	0.761706	0.70953	0.0752071
g375	NA	E111JKD	1.81695	0.954663	0.68656	0.822774
g9011	NA	E110DG4	1.76909	0.418331	0.16554	0.344667
g8792	NA	E10YSAT	1.76059	0.21051	0.96862	0.383727
g14907	NA	E10XUCG	1.75245	0.367105	0.38486	0.332534
g6917	NA	COG5602	1.71814	0.739773	0	0.332116
g9471	NA	E111ZF3	1.70688	0.206	0	0.000194
g3697	NA	E10XRZJ	1.69276	0.831247	0.00065	0.107161
g9450	NA	E10XPIQ	1.67549	0.796558	0.805	0.253071
g9169	NA	E10Y5GC	1.67328	0.740716	0.46326	0.316933
g9648	NA	E10XNPH	1.66274	0.741957	0.38025	0.188716
g8108	NA	E111U90	1.6601	0.379945	0	0.184473
g8653	NA	COG0457	1.65054	0.12907	0	0
g4618	NA	COG2274	1.64705	0.767703	0.30628	0.238089
g3210	NA	E111J61	1.61504	0.730132	0	0.000474
g9027	NA	E10Y9YY	1.60997	0.411974	0.08971	0.479653
g2606	NA	E10XRMJ	1.60956	0.221719	0	0
g3842	NA	E111PUG	1.60206	0.815151	0.53493	0.00165571
g7008	NA	E10XUCG	1.60188	0.726973	0.66604	0.0624114
g13053	NA	E1109DM	1.59313	0.798374	0.31968	0.263207
g9002	NA	E10XRSQ	1.57983	0.678237	0.46584	0.340469
g7002	NA	E10Z50C	1.57214	0.504236	0.00235	0.0648457
g12478	NA	E110NA6	1.55384	0.384081	0	0.460303
g11635	NA	E111FJK	1.5464	0.528783	0.44418	0.389741
g10108	NA	E111T8J	1.53193	0.558778	0	0
g14130	NA	E111U8M	1.524	0.60797	0.41677	0.367911
g9173	NA	E10Z50X	1.52151	0.953198	0.00374	0.2523
g4136	NA	E10ZBX3	1.52112	0.899603	0.01743	0.00221857
g11714	NA	E10XQMD	1.52106	0.267562	0.29204	0.691496
g10009	NA	E1123VA	1.50035	0.989137	0.3749	0.00017
g14456	NA	E111P0P	1.49956	0.593474	0.66861	0.424196
g13429	NA	E10XUCG	1.49808	0.770347	0.58579	0.119707
g9508	NA	E1123K4	1.49453	0.628424	0.42528	0.268771
g9998	NA	E10Y3KV	1.48703	0.811834	0.25952	0.000989
g12465	NA	COG5063	1.48316	0.654118	0.16146	0.557454
g2066	NA	E1102K5	1.47708	0.904467	0.49832	0.927576
g7236	NA	E111D84	1.46535	0.345212	0	0.02037
g12908	NA	E10YWJY	1.45919	0.498559	0.25975	0.641346
g11336	NA	COG0468	1.4497	0.126232	0.00297	0.00220429
g12246	NA	E10XUCG	1.44876	0.76999	0.59852	0.286073
g10	NA	E10XUCG	1.43666	0.672781	0.3325	0.00104143
g7032	NA	E111KIC	1.42185	0.667164	0.64004	0.770977
g4685	NA	E1100C4	1.41505	0.371534	0	0.000646
g932	NA	E10XZT8	1.41026	0.907819	0.38703	0.825693
g9050	NA	COG1020	1.40462	0.528345	0.24087	0.08602
g8095	NA	E10XUCG	1.40057	0.869139	0.00435	0.270884
g6823	NA	E110IGD	1.39745	0.525729	0.24983	0.392574
g6174	NA	E11224M	1.39661	0.907192	0.10598	0.33732
g6365	NA	E10XSK0	1.39451	0.625498	0.01627	0.46027
g311	NA	COG2453	1.39075	0.855086	0.31595	0.743973
g9061	NA	E10XUCG	1.38715	0.646908	0.26663	0
g6500	NA	E10ZQMF	1.38105	0.769008	0	0.000711
g7918	NA	E10XQGY	1.37468	0.619223	0.00179	0.00043
g4999	NA	E10YU62	1.37384	0.710327	0.68544	0.948566
g2	NA	COG4642	1.36369	0.835252	0.51622	0.107459
g8059	NA	COG0790	1.36368	0.450058	0.35665	0.662554
g11297	NA	COG5160	1.36104	0.270071	0	0
g7374	NA	E1104JA	1.35978	0.73387	0.41131	0.302299
g4609	NA	E11159Z	1.35608	0.750432	0.35685	0.381169
g5567	NA	E1123RA	1.34491	0.747451	0.54708	0.00165143
g10143	NA	E10Y6H2	1.34191	0.240672	0	0
g2510	NA	E10XPQ6	1.34169	0.482089	0.07946	0.286467
g6412	NA	E110UAF	1.34057	0.664088	0.34076	0.387904
g11536	NA	E10Y5HC	1.33784	0.360205	0.88874	0.232727
g5954	NA	E10XUCG	1.3363	0.616574	0.00443	0.00116286
g8058	NA	E10XNR8	1.33464	0.618666	0.22482	0.0701286
g10569	NA	COG5095	1.33407	0.748968	0.35647	0.427607
g3043	NA	E10ZIWC	1.3336	0.603996	0.53838	0.00128714
g10167	NA	COG2453	1.33252	0.673915	0.43741	0.258393
g8325	NA	COG2453	1.31809	0.56528	0.41343	0.757711
g9294	NA	E10XQB4	1.31415	0.909687	0.35735	0.31638
g1414	NA	E10XP6N	1.30731	0.594361	0.01204	0.00347143
g4763	NA	COG5210	1.30541	0.72968	0.19782	0.616069
g3775	NA	E111MU0	1.29836	0.438835	0	0.000177
g13269	NA	COG0343	1.29504	0.156786	0.53631	0.127751
g11763	NA	COG0671	1.28511	0.202458	0.38336	0.283814
g8191	NA	COG0052	1.28411	0.420206	0.30325	0.0177129
g13037	NA	E10XQDM	1.28164	0.661228	0.32138	0.409869
g12792	NA	E110036	1.27995	0.76731	0.2717	0.387153
g1273	NA	E10XRZD	1.27752	0.900371	0.00157	0.944544
g9551	NA	E111NSQ	1.27493	0.495281	0	0.00506
g11728	NA	COG0328	1.27273	0.475563	0.75639	0.994977
g11688	NA	E111NSQ	1.27122	0.0106019	0	0
g9903	NA	E11189J	1.27107	0.331986	0.36238	0.361987
g14730	NA	E10XQQA	1.2705	0.553882	0.41706	0.495909
g2465	NA	E111H9Z	1.26965	0.74837	0	0.0419714
g7884	NA	COG4870	1.2692	0.587505	0.26305	0.547024
g1959	NA	E111F3B	1.26601	0.0631619	0	0
g8536	NA	E10XPQU	1.26446	0.697237	0.46953	0.921461
g7080	NA	COG5035	1.26119	0.418325	0.00166	0.00138
g3215	NA	COG0142	1.25805	0.271454	0.21296	0.226926
g7701	NA	E10ZQRI	1.25713	0.65408	0.27892	0.582541
g5741	NA	E10XNMM	1.25488	0.547913	0.44925	0.303027
g4493	NA	E10YZWE	1.2516	0.562118	0.14764	0.0630529
g7579	NA	E10XTGE	1.25066	0.447901	0.54864	0.364894
g6802	NA	COG0078	1.25059	0.383925	0.07123	0.139363
g10223	NA	COG1796	1.2498	0.647449	0.52752	0.73188
g15263	NA	E10Z8FE	1.24782	0.432556	0.74969	0.118419
g11136	NA	E10YAUW	1.24612	0.553447	0.6389	0.780813
g11022	NA	E111RA4	1.24588	0.699391	0.25086	0.417129
g9853	NA	E10XXSP	1.24066	0.741372	0.58575	0.251044
g89	NA	E111Q93	1.239	0.490756	0	0.00190429
g8014	NA	E10ZDEH	1.23816	0.723372	0.44483	0.635449
g1012	NA	COG1779	1.22925	0.721317	0.57236	0.358506
g4939	NA	E10XR24	1.21718	0.829105	0.50771	0.315487
g4379	NA	E111UJC	1.21436	0.324577	0.06974	0.331067
g14172	NA	E10XZ5S	1.21412	0.245141	0.00256	0.169877
g9206	NA	COG0790	1.20925	0.137093	0.00491	0.0007
g7391	NA	E112999	1.20916	0.722551	0.6012	0.542519
g150	NA	E10XQFT	1.20869	0.765786	0.74399	0.656829
g9347	NA	COG5064	1.20386	0.62639	0.35991	0.916109
g4710	NA	E10XSTK	1.20138	0.561057	0.40792	0.471421
g3918	NA	E110YRH	1.1998	0.339653	0	0
g3610	NA	COG0085	1.19947	0.426045	0.16092	0.143629
g4529	NA	E10ZI1D	1.19605	0.575924	0.50152	0.347887
g9861	NA	E10XNY0	1.18922	0.274406	0.18243	0.422511
g2866	NA	E10XNZZ	1.18087	0.257892	0.12283	0.205066
g1614	NA	COG5076	1.17571	0.812712	0.86301	0.592369
g4304	NA	E10XUCG	1.17569	0.891565	0.74938	0.0534614
g10021	NA	E111YZ4	1.1741	0.747481	0.6071	0.2782
g13591	NA	COG0543	1.16971	0.586024	0.38021	0.343499
g14819	NA	E111ZF6	1.16726	0.515892	0.18359	0.0538343
g9806	NA	E10XUCG	1.16615	0.847477	0.8484	0.104081
g7554	NA	E10XTFS	1.16603	0.584115	0.28744	0.124507
g5997	NA	E10YPHR	1.16452	0.709549	0.71154	0.28797
g9877	NA	COG0598	1.1591	0.995825	0.48995	0.895501
g7112	NA	E111JT1	1.15718	0.756978	0.34055	0.692437
g2273	NA	COG0604	1.15693	0.626336	0.43707	0.31122
g270	NA	E1100NI	1.15617	0.95174	0.44187	0.34037
g12765	NA	COG0215	1.15589	0.418749	0.0027	0.600211
g3976	NA	E1120X5	1.15147	0.583297	0.46913	0.354591
g8535	NA	E10ZUTN	1.14653	0.945723	0.34949	0.13134
g2713	NA	E10Y1PG	1.14641	0.67462	0.49805	0.4337
g9628	NA	E10ZT6Y	1.14609	0.710124	0.42441	0.873396
g225	NA	E1127N5	1.14604	0.523276	0	0.13272
g3490	NA	E111NSQ	1.14423	0.663415	0	0
g12251	NA	E11093E	1.14407	0.828833	0.00056	0.194097
g7810	NA	E10ZVNJ	1.14248	0.908533	0.25476	0.344914
g2958	NA	E10ZKT6	1.14227	0.650828	0.49959	0.466764
g13545	NA	E10ZPQS	1.14151	0.414074	0.45433	0.0893186
g6448	NA	E10YQME	1.13452	0.334977	0.00255	0.00342857
g13292	NA	E10XT57	1.1334	0.933969	0.9337	0.275623
g7596	NA	E10ZAYD	1.12837	0.61587	0.16251	0.535603
g2001	NA	COG0386	1.12745	0.659379	0.39919	0.168244
g2350	NA	E10ZFRU	1.12326	0.367217	0.08185	0.0932343
g11163	NA	E10XPPF	1.1223	0.353261	1	0.0978886
g15008	NA	E10XXP2	1.12035	0.215426	0.08242	0.0519486
g12435	NA	E10XNW0	1.11834	0.693567	0.94627	0.00057
g14808	NA	E10XRAU	1.11817	0.498376	0.80328	0.146813
g1750	NA	E10XQ0C	1.11686	0.749484	0.87339	0.32804
g10260	NA	E10XQ15	1.11628	0.591005	0.07488	0.12937
g13397	NA	E10XPYW	1.11182	0.682994	0.20956	0.255173
g876	NA	E10Z155	1.11154	0.827367	0.71469	0.399041
g4867	NA	E10ZSBI	1.11025	0.674205	0.5845	0.561211
g9696	NA	E10YHHF	1.10895	0.565356	0.23949	0.46077
g14351	NA	E111H9Z	1.10509	0.443692	0	0
g79	NA	E10XP66	1.10305	0.542989	0.4993	0.150706
g4984	NA	E111MRW	1.1015	0.512389	0.15618	0.0633
g15265	NA	COG0846	1.10117	0.191031	0	0.0613643
g10929	NA	E10XUCG	1.10112	0.572006	0.19652	0.06135
g4415	NA	COG1054	1.09936	0.891156	0.8106	0.590194
g5552	NA	E10XRZG	1.09707	0.368232	0.18129	0.406349
g13865	NA	E11046G	1.0939	0.562515	0.00178	0.00069
g5110	NA	COG4318	1.09121	0.509612	0.00324	0.615209
g10829	NA	COG5627	1.08754	0.888255	0.70325	0.256646
g7612	NA	E10XY8C	1.08644	0.903311	0.41418	0.276617
g10116	NA	E10ZTSG	1.07986	0.48281	0.7473	0.41429
g8897	NA	E10XT5X	1.07899	0.440613	0.85711	0.267736
g10580	NA	COG0790	1.07817	0.936237	0.97914	0.402083
g9517	NA	COG0790	1.07668	0.655633	0.44415	0.00088
g13724	NA	E1122AX	1.07663	0.275994	0.0016	0.000189
g8138	NA	E10XUN1	1.07607	0.239398	0	0.0958571
g13927	NA	E111U19	1.07573	0.24167	0.25439	0.83087
g14252	NA	E111RM3	1.07526	0.749564	0.49947	0.20745
g13524	NA	COG0264	1.0742	0.701893	0.6257	0.765233
g10332	GH16	COG2273	1.07351	0.47053	0.23229	0.376307
g13439	NA	E10XYAV	1.07342	0.959593	0.33365	0.0956243
g7776	NA	COG2183	1.06888	0.446672	0.29882	0.44953
g3505	NA	E111IMV	1.06794	0.991072	0.85931	0.721271
g13362	NA	E10Y4QU	1.06252	0.298182	0.37987	0.205906
g1116	NA	E111JDM	1.06203	0.876898	0.85686	0.0178214
g1122	NA	E1121N2	1.05979	0.399034	0.12992	0.0460943
g5858	NA	E10ZBX3	1.05937	0.822719	0.33594	0.502056
g5765	NA	E10YZ64	1.05767	0.708903	0.39894	0.536821
g2940	NA	E10XTGB	1.05634	0.852399	0.66907	0.581207
g10308	NA	E10Z86Q	1.05539	0.614638	0.40386	0.233637
g7025	NA	COG5285	1.05428	0.362031	0	0.000253
g7137	NA	E10YZID	1.05405	0.0935816	0	0
g7973	NA	COG5157	1.05044	0.651005	0.57289	0.234091
g6499	NA	E10XSXG	1.05021	0.338427	0.50255	0
g12648	NA	E10Y4QA	1.04882	0.572352	0.59934	0.356009
g6222	NA	E111FVP	1.0482	0.0167388	0.00117	0
g7029	NA	E10ZACM	1.04604	0.513859	0	0.231716
g6511	CBM9	E111VP0	1.04499	0.883094	0.59755	0.91621
g12526	NA	COG5235	1.03891	0.409829	0.00353	0.00110571
g8932	NA	E10XUN8	1.03813	0.571399	0.92848	0.0534143
g6892	NA	E10Z319	1.03508	0.904049	0.08281	0.121124
g6119	NA	E111IST	1.03361	0.0339231	0	0
g2473	NA	E111ZFM	1.03275	0.0663234	0	0.00153857
g4159	NA	COG1537	1.03187	0.692409	0.18237	0.17935
g9791	NA	E10XQB4	1.03126	0.374223	0.31363	0.232257
g13223	NA	E10Z7E5	1.02815	0.719714	0.36607	0.270731
g1377	NA	E10XR6W	1.02721	0.491481	0.00025	0.140263
g11629	NA	E10XUCG	1.02709	0.368749	0	0.0205857
g3978	NA	COG0219	1.02534	0.708564	0.00539	0.135696
g4175	NA	E10XNZ9	1.02503	0.470263	0.35919	0.474917
g2427	NA	COG2112	1.02142	0.940356	0.76781	0.22835
g7485	NA	COG0457	1.02136	0.722498	0.74245	0.661016
g1980	NA	E10ZQUP	1.01982	0.681743	0.67835	0.41524
g12525	NA	COG1599	1.01764	0.535999	0.72086	0.629667
g1109	NA	E10XUCG	1.01632	0.27666	0	0.00048
g3560	NA	COG5050	1.01597	0.816776	0.40452	0.410133
g380	NA	E10Y0CA	1.01496	0.833365	0	0.45815
g4751	NA	E10XSU5	1.01399	0.641093	0.15415	0.478284
g10174	NA	E111NSQ	1.01359	0.551665	0	0.000347
g10603	NA	COG0604	1.01115	0.309067	0.13236	0.122771
g10203	NA	COG0488	1.00972	0.832547	0.25403	0.628254
g8872	NA	E10XRZ0	1.00899	0.32352	0.00309	0.00199571
g14634	NA	E10XQGY	1.00805	0.63394	0.01321	0.29347
g1982	NA	E11096I	1.00712	0.577779	0.45276	0.290436
g5674	NA	COG0457	1.00692	0.881821	0.00404	0.0607
g4288	NA	E112B30	1.00587	0.401604	0.22831	0.220686
g8130	NA	COG2205	1.00524	0.877841	0.74284	0.60744
g761	NA	E111M6P	1.00485	0.828375	0.52651	0.114316
g11631	NA	E10ZVME	1.00266	0.997128	0.78149	0.0479029
g4140	NA	E11136S	1.00262	0.492022	0.54475	0.123047
g11254	NA	E10XSTR	1.0017	0.180689	0	0.000193
g11911	NA	COG5022	0.997747	1.0191	0.61529	0.652507	A2
g1479	NA	E10XUCG	0.939741	1.26674	0.01039	0.00140857
g12550	NA	E10XNQ0	0.628419	1.25792	0.90656	0.345986
g9134	NA	E10XNWJ	0.923222	1.24533	0.97554	0.159307
g2414	NA	COG0464	0.89411	1.19016	0.29182	0.732394
g4254	NA	E10ZKEA	0.685161	1.17694	0.81607	0.82707
g4118	NA	E10Y5AA	0.721826	1.16342	0.00074	0.583949
g8899	NA	COG1636	0.901543	1.15313	0.65564	0.208197
g12115	NA	COG5097	0.933808	1.13858	0	0.578151
g1742	NA	E10XQ92	0.78205	1.12791	0.00094	0.807243
g5512	NA	COG1227	0.515828	1.12768	0.67183	0.351981
g71	NA	E10Z05D	0.919487	1.10586	0.91527	0.416713
g10104	NA	COG1308	0.485112	1.08856	0	0.822487
g12607	NA	COG5414	0.802568	1.07204	0.9174	0.500717
g8993	NA	COG5126	0.975498	1.06823	0.53254	0.868427
g8752	NA	COG2339	0.507034	1.05982	0.46969	0.475584
g1470	NA	E10XXUP	0.806998	1.02844	0.82434	0.540814
g5081	NA	COG2211	0.82542	1.02661	0.84735	0.356231
g13984	NA	COG0149	0.739504	1.02032	0.47997	0
g10771	NA	COG0697	0.827911	1.0101	0.83304	0.616104
g2766	NA	E111NSQ	0.364255	1.00913	0.00142	0.423227
g13906	NA	E10XUCG	0.994593	1.00029	0.67914	0.0792614
g6618	NA	E10ZENW	0.907558	0.996034	2	0.220236	A3
g5329	GH30_1	COG5520	0.182571	0.966839	2	0.915546
g14125	NA	COG5091	0.734545	0.950596	2	7.14e-05
g1861	NA	E10XUCG	0.749614	0.947041	2	0.403964
g10540	NA	E10ZBX3	0.777157	0.921504	2	0.245874
g13988	NA	E10XP3K	0.630912	0.888368	2	0.818909
g5356	NA	E10YV83	0.638885	0.883102	2	0.583627
g5075	NA	E10XUCG	0.733597	0.882037	2	0.0245914
g5075	NA	E10XRMM	0.733597	0.882037	2	0.0245914
g6191	NA	COG1111	0.868518	0.860519	2	0.000304
g64	NA	COG5648	0.468922	0.850789	2	0.668586
g383	NA	COG2271	0.718943	0.84046	2	0.594037
g14348	NA	COG2183	0.61564	0.822564	2	0.359547
g7766	NA	E10ZBX3	0.634258	0.79878	2	0.761217
g2774	NA	COG1552	0.375436	0.797967	2	0.02157
g12222	NA	E10YRS9	0.770393	0.795202	2	0.559797
g13510	NA	E1123UX	0.332726	0.793833	2	0.772396
g9012	NA	E10XNP6	0.410641	0.792573	2	0.345501
g12047	NA	COG2040	0.62412	0.769378	2	0.508476
g6313	NA	E10XQDD	0.733707	0.709553	2	0.529399
g7361	NA	E10XQFT	0.271056	0.708131	2	0.322391
g15323	NA	E11093E	0.485088	0.691911	2	0.277693
g8795	NA	E10XRI7	0.713138	0.684749	2	0.726213
g10498	NA	E111I69	0.398705	0.682876	2	0.691869
g3292	GT31	E10ZZ1B	0.487077	0.678133	2	0.369151
g12583	NA	E111R9F	0.516753	0.676377	2	0.579284
g6669	NA	E111U2S	0.468069	0.674427	2	0.669601
g2871	NA	E10XPXJ	0.20298	0.66117	2	0.620757
g15014	NA	E111EGZ	0.713392	0.638171	2	0.357401
g7581	NA	E10XQVU	0.674177	0.614722	2	0.443103
g12320	NA	E10XT0Z	0.380934	0.610866	2	0.73829
g15020	NA	COG1461	0.451735	0.603075	2	0.243537
g10488	NA	E10ZHWG	0.651334	0.573901	2	0.219511
g9410	NA	E10ZUK5	0.347644	0.543351	2	0.377346
g6695	NA	E10XURH	0.531648	0.538227	2	0.667951
g11767	NA	E1122J5	0.606039	0.536094	2	0.0819314
g6144	NA	COG0790	0.894722	0.53609	2	0.02027
g601	NA	E11280Q	0.282027	0.533554	2	0.66368
g11778	NA	E10XPTU	0.343897	0.52908	2	0.44672
g13022	NA	E10XQAA	0.278597	0.519977	2	0.00065
g12154	NA	COG1283	0.00119	0.506907	2	0.223134
g14517	NA	COG1272	0.18931	0.50689	2	0.384831
g2307	NA	COG5184	0.347688	0.499797	2	0.323211
g250	NA	E10YKA9	0.358653	0.492726	2	0.228459
g14734	NA	E10XUCG	0.442783	0.478027	2	0.902839
g3710	NA	COG2183	0.247736	0.477264	2	0.0434543
g11499	NA	COG0038	0.191525	0.472791	2	0.28248
g7803	NA	E10XUCG	0.487654	0.468506	2	0.0535114
g1708	NA	E111XCX	0.968114	0.46807	2	0.104076
g8477	NA	E112A1S	0.24035	0.463663	2	0.660986
g7985	NA	E111SW3	0.260865	0.45512	2	0.194219
g600	NA	E10XQ8C	0.360104	0.454151	2	0.0825943
g8285	NA	COG0314	0.202773	0.448705	2	0.491249
g117	NA	E10XUCG	0.174687	0.441608	2	0.07361
g3938	NA	E10XUCG	0.357093	0.433989	2	0.000153
g6111	GH20	COG3525	0.206736	0.432996	2	0.207991
g2411	NA	COG1723	0.924446	0.43182	2	0.143461
g9564	NA	COG3491	0.435414	0.42492	2	0.377033
g5518	NA	E10Y3Q0	0.323705	0.424227	2	0.260179
g1945	NA	E1108X7	0.306462	0.412712	2	0.381816
g13589	NA	E10XU74	0.382247	0.406894	2	0.661567
g11023	NA	E111GEK	0.378018	0.397843	2	0.12506
g8231	NA	E111HD1	0.15531	0.38049	2	0.57272
g10755	NA	COG1902	0.16171	0.377925	2	0.242401
g148	NA	E111WER	0.204959	0.35938	2	0.72392
g3947	NA	E10XP9Y	0.216674	0.348844	2	0.0305157
g7322	NA	COG5210	0.081809	0.342854	2	0.36894
g10737	NA	E10XT8N	0.19964	0.340708	2	0.235177
g14016	NA	E10ZREK	0.324039	0.329617	2	0.0694429
g13002	NA	E10XUCG	0.405825	0.319622	2	0.0417714
g7273	NA	COG0697	0.23489	0.319225	2	0.1396
g2134	NA	COG4642	0.41894	0.312795	2	0.103851
g14529	NA	E10Z8RV	0.448069	0.311443	2	0.393697
g3508	NA	E10YTVM	0.157219	0.302525	2	0.627657
g12122	NA	E10XUN8	0.549958	0.293692	2	0.181211
g13738	NA	COG4308	0.157728	0.287497	2	0.162149
g15244	NA	COG0228	0.360624	0.282658	2	0.152061
g5861	NA	COG2270	0.232721	0.278018	2	0.327717
g13266	NA	E10XQ0R	0.09238	0.276754	2	0.0769486
g26	NA	E111NAX	0.113515	0.274772	2	0.213943
g4934	NA	COG5105	0.049115	0.273532	2	0.000619
g14953	NA	COG0558	0.671588	0.271508	2	0.206816
g8203	NA	COG5169	0.12733	0.253083	2	0.149514
g3882	NA	COG0664	0.146094	0.249566	2	0.105811
g3627	NA	COG0330	0.413392	0.249409	2	0.00226714
g6636	NA	COG5126	0.356327	0.248683	2	0.250107
g1549	NA	E10XRHC	0.259982	0.234944	2	0.00091
g13715	NA	E10XUCG	0.204931	0.22894	2	0.00374286
g9929	NA	E10ZQ89	0.107326	0.220538	2	0.738867
g3461	NA	COG2902	0.142865	0.211209	2	0.143163
g8760	NA	COG3217	0.884784	0.20714	2	0.0855129
g13635	NA	E10XP1S	0.199827	0.20442	2	0.23814
g9247	NA	E10YXUP	0.113419	0.165794	2	0.32364
g10436	NA	E111NN4	0.206476	0.158351	2	0.368023
g7098	NA	COG5126	0.829031	0.155243	2	0.0533571
g4410	NA	E10YWWI	0.212668	0.135492	2	0.0785343
g15423	NA	COG3823	0.733014	0.132724	2	0.252793
g3024	NA	E10XQVU	0.375598	0.132676	2	0.423707
g529	NA	E10XR76	0.19851	0.120863	2	0.000256
g340	NA	COG1804	0.09686	0.114669	2	0.0581
g1272	NA	E10XUH4	0.094673	0.0936491	2	0.334893
g3107	NA	COG1804	0.280009	0.0603438	2	0.000459
g13956	NA	COG1341	0.130957	0.427755	1.99595	0.289897
g9209	NA	COG0790	0.694111	0.478652	1.97555	0.153074
g6961	NA	COG0518	0.002714	0.0517244	1.96571	0.359236
g14955	NA	E10YEG6	0.06969	0.144062	1.91202	0.220956
g854	NA	COG1467	0.161513	0.304771	1.90815	0.08139
g12832	NA	E10XPXM	0.741336	0.730383	1.89599	0.715077
g11705	NA	E11203R	0.554449	0.704507	1.87942	0.77691
g1674	NA	COG1428	0.366197	0.873073	1.87843	0.147324
g2762	NA	E10XUCG	0.782024	0.465752	1.86317	0.000123
g642	NA	E111HSF	0.752097	0.443139	1.8491	0.205843
g10491	NA	E10XSZZ	0.737593	0.698751	1.84574	0.512669
g8493	NA	COG0084	0.343929	0.41583	1.83819	0.221149
g6143	NA	E10XQBY	0.244521	0.640366	1.8273	0.512283
g10553	NA	E10XTVR	0.652883	0.562584	1.82562	0.000124
g12168	NA	COG0564	0.356699	0.406914	1.822	0.438799
g7934	NA	E10ZJI7	0.325102	0.407762	1.80642	0.000366
g5309	NA	E111YFT	0.739395	0.514952	1.7944	0.471331
g9659	CE1	COG0627	0.42803	0.52676	1.79243	0.000164
g15140	NA	E1116YE	0.001144	0.0939894	1.7723	0.0274214
g3290	NA	E10ZFMY	0.236174	0.36991	1.76259	0.000611
g5743	NA	E10XREM	0.472031	0.641354	1.75468	0.132221
g6001	NA	E10ZBX3	0.451448	0.309398	1.7537	0.312464
g15112	NA	COG2050	0.002247	0.0856734	1.75079	0.251304
g9265	NA	E111S8K	0.612844	0.989011	1.74875	0.452241
g7344	NA	E10ZCP3	0.481111	0.369333	1.73272	0.865579
g13426	NA	COG0580	0.679726	0.248498	1.72055	0.198024
g155	NA	COG5225	0.162664	0.112346	1.71494	0.000553
g13310	NA	COG1212	0.970891	0.449817	1.69131	0.254341
g12480	NA	E112B4J	0.368374	0.776062	1.6883	0.326249
g6474	NA	COG0087	0.084979	0.209182	1.68815	0.2486
g11701	NA	E10ZAC6	0.060764	0.411263	1.68122	0.241343
g2437	NA	E10ZV50	0.654146	0.552078	1.67969	0.329434
g14985	NA	E10Z386	0.444062	0.1885	1.66745	0.143226
g9192	NA	E10Z50C	0.212178	0.252199	1.66707	0.0142629
g1205	NA	E10ZAV3	0.377429	0.685952	1.66134	0.211757
g6122	NA	COG1405	0.400982	0.34995	1.64438	0.300649
g3699	NA	E10Y6B4	0.141594	0.351902	1.63624	0.0718129
g13384	NA	E10ZBX3	0.605982	0.460265	1.61959	0.28975
g3355	NA	E1106JS	0.942062	0.590183	1.61886	0.213577
g14768	NA	COG5325	0.6575	0.467677	1.61823	0.163841
g91	NA	E111HEN	0.041303	0.270948	1.61323	0.0114243
g12372	NA	COG2032	0.125131	0.191617	1.6091	0.194073
g5885	NA	COG0179	0.677197	0.260391	1.60817	0.194314
g9566	NA	E111NSQ	0.375282	0.362509	1.60079	0.000563
g698	NA	E10YPTM	0.095229	0.135752	1.59353	0.160437
g14079	NA	E10Y8WW	0.101323	0.215859	1.59289	0.116591
g687	CE1	E10XQG0	0.212302	0.266213	1.59211	0.0715557
g8598	NA	COG0730	0.273401	0.243088	1.59133	0.227044
g9515	NA	E10XQKG	0.195719	0.211573	1.58871	0.182797
g14175	NA	E10XUCG	0.227103	0.342463	1.5851	0
g2801	NA	E10XR1G	0.380937	0.546473	1.58425	0.334797
g10409	NA	E1102YK	0.360432	0.530756	1.58403	0.330773
g212	NA	E10XQPT	0.108836	0.143354	1.57175	0.134937
g8803	NA	COG0042	0.328014	0.297887	1.57063	0.121237
g7932	NA	E10ZR2Z	0.686034	0.558871	1.56643	0.311157
g13013	NA	COG5201	0.872597	0.528384	1.56277	0.171847
g6027	NA	E10XQAQ	8e-06	0.0382622	1.56125	0.0493743
g15486	NA	E10XQGS	0.61071	0.312749	1.55389	0.0537757
g7473	NA	COG0025	0.730792	0.715495	1.5474	0.669853
g3650	NA	E10XQQA	0.336148	0.560664	1.54352	0.704773
g1753	NA	E1121N2	0.807041	0.661558	1.54168	0.71456
g5647	NA	E10ZD6K	0.122577	0.134897	1.54001	0
g6635	NA	E111FRC	0.577053	0.640122	1.5311	0.120916
g10812	NA	E10Z9K9	0.149727	0.24743	1.51147	0.0633529
g5884	NA	COG0259	0.83539	0.53066	1.50098	0.187906
g7037	NA	E10ZER6	0.63649	0.388281	1.50056	0.461384
g10111	NA	E10XSU6	0.467074	0.361966	1.50056	0.138693
g5222	NA	COG0224	0.590502	0.523818	1.50042	0.173659
g11867	NA	COG2519	0.188191	0.128905	1.50034	0.465684
g2121	NA	E10YKVJ	0.20365	0.455206	1.49101	0.23548
g4905	NA	E10YV3W	0.845884	0.617481	1.4756	0.351509
g12888	NA	E10XXR9	0.913521	0.903845	1.47431	0.234059
g2360	NA	E10XQAD	0.171701	0.224685	1.46745	0.308337
g7969	NA	E10ZRAR	0.10042	0.203092	1.46143	0.0854
g11764	NA	E111YQ9	0.551077	0.879212	1.45945	0.27875
g4719	NA	E10YQQC	0.20184	0.351181	1.45081	0.148873
g519	NA	COG2041	0.402804	0.896228	1.43815	0.483451
g10892	NA	E10XS2X	0.228008	0.389439	1.42927	0.528411
g828	NA	E10ZRF1	0.473074	0.260585	1.42904	0.129139
g1179	NA	E111W2T	0.057149	0.10643	1.42872	0
g8735	NA	E1100KJ	0.869752	0.595863	1.41473	0.517664
g247	NA	E10XUCG	0.818845	0.438259	1.41297	0.414233
g2806	NA	E10XPS5	0.001406	0.657485	1.41154	0.744844
g11044	NA	E10YJ3R	0.114683	0.132798	1.40779	0
g13032	NA	E10Y7T8	0.577697	0.35099	1.40455	0.198186
g4739	NA	E10ZWZ5	0.40365	0.585651	1.39811	0.0203329
g13561	NA	E10XQPT	0.250022	0.588035	1.3967	0.567163
g1427	NA	COG0625	0.532488	0.567773	1.38827	0.132207
g9009	NA	E111NV5	0.55504	0.373463	1.38717	0.0577343
g2323	NA	E10XRMJ	0.427986	0.367091	1.38357	0.597333
g1454	NA	COG5602	0.520906	0.915471	1.38131	0.731327
g9935	NA	E10Y0KE	0.771322	0.715696	1.37751	0.264601
g10196	NA	COG3675	0.087655	0.566927	1.37567	0.000139
g10170	GT74	E10ZUAF	0.277473	0.0312513	1.37294	0.223044
g119	NA	E10Y9HF	0.85163	0.712548	1.36649	0.335753
g2571	NA	COG5126	0.410478	0.517504	1.36635	0.548889
g6081	NA	E111PUG	0.767874	0.621474	1.34847	0.35701
g12479	GH28	E10ZKRN	0.215965	0.218948	1.34493	0.393274
g4317	NA	E10XPUI	0.83113	0.915494	1.34115	0.857153
g9311	NA	COG2091	0.39725	0.239783	1.33418	0.0720386
g104	NA	E10XP66	0.06987	0.134159	1.33381	0.220161
g13665	NA	E10XQQG	0.799359	0.670598	1.3298	0.829296
g4350	NA	E10XPK1	0.3159	0.750724	1.32634	0.269543
g10177	NA	E1102YK	0.406542	0.367372	1.32218	0.128339
g2626	NA	COG0053	0.233449	0.43513	1.32032	0.780446
g1538	NA	E10XUCG	0.880085	0.774001	1.31926	0.69419
g9581	NA	E10XUCG	0.676323	0.334596	1.30879	0.00128571
g11831	NA	E10XPQQ	0.409074	0.294991	1.30579	0.0863914
g2214	NA	E10ZHWG	0.871119	0.970115	1.30523	0.956961
g14026	NA	E112891	0.000103	0.271676	1.30389	0.000363
g5178	NA	E10XSFV	0.832463	0.259922	1.30095	0.0381829
g2421	NA	E1109K1	0.447342	0.419178	1.30079	0.0214286
g5005	NA	E1121N2	0.949711	0.795608	1.29702	0.549296
g2756	NA	COG1196	0.440749	0.520821	1.29471	0.715216
g14298	NA	E1123Q3	0.835241	0.632294	1.28626	0.194196
g7213	NA	E10ZKEA	0.2684	0.452193	1.28622	0.118446
g11380	NA	E111JNJ	0.497859	0.238368	1.28621	0
g12003	NA	E10XRT8	4.2e-05	0.0732097	1.28605	0.0401829
g10153	NA	COG0596	0.693796	0.64056	1.28145	0.151034
g9182	NA	E10XNPB	0.702207	0.212377	1.27842	0.406647
g10432	GH28	COG5434	0.739717	0.507733	1.27526	0.251239
g5349	NA	COG1230	0.0801	0.211318	1.2623	0.211083
g12818	GH47	E10XS6F	0.426126	0.868064	1.26076	0.57718
g11293	NA	COG0293	0.839439	0.561423	1.25952	0.180717
g9350	NA	E111NSQ	0.249263	0.642137	1.25831	0.553271
g1542	NA	E10ZBX3	0.517881	0.299586	1.25065	0.0682886
g3532	NA	E10XR6Z	0.248933	0.268276	1.25031	0.000277
g7188	NA	COG5496	0.248632	0.19248	1.25026	0.219471
g5627	NA	E10Z1PN	0.137548	0.235167	1.25017	0.0416686
g2397	NA	E10ZYSQ	0.397413	0.589971	1.24882	0.248641
g11787	NA	E112850	0.930908	0.26742	1.24359	0.3938
g2014	NA	E10XS5T	0.261717	0.357847	1.23526	0.000164
g3675	NA	COG0126	0.146252	0.0842806	1.23261	0.0895986
g11120	NA	E1115NR	0.074279	0.214595	1.22864	0.715886
g12152	NA	E111FI2	0.486089	0.51326	1.22193	0.0566543
g3672	NA	E10ZQ1U	0.388622	0.371166	1.22089	0.000117
g10119	NA	E1127DI	0.461766	0.448735	1.21676	0.566991
g11934	NA	E10XQVU	0	0.04674	1.21245	0.596609
g13452	NA	E112BKN	0.690504	0.466186	1.21027	0.326893
g14082	NA	E10Y9AE	0.11592	0.432222	1.20961	0.9867
g6317	NA	E111JXB	0.157759	0.105485	1.2089	0.0552686
g1811	NA	E10Z0TH	0.160383	0.45071	1.20849	0.216104
g730	GT25	E10XQQN	0.749339	0.678684	1.20587	0.697714
g3762	NA	E111HJY	0.046067	0.0564744	1.20528	0.03518
g3047	NA	E10Z2PC	0.576752	0.798348	1.20115	0.774677
g4289	NA	E10XQCR	0.001721	0.227931	1.20035	0.721484
g8328	NA	COG5054	0.342699	0.265974	1.19081	0.428919
g1302	NA	E111UH4	0.678291	0.526304	1.19045	0.296016
g9695	NA	E10XQSG	0.396462	0.358448	1.18742	0.213417
g7862	NA	E10Y8VV	0.57844	0.74647	1.18169	0.811997
g1629	NA	E10ZDS9	0.346403	0.521423	1.1794	0.524054
g11008	NA	COG1794	0.303585	0.256039	1.17875	0.257797
g1584	NA	COG5210	0.309419	0.338208	1.1753	0.195844
g12915	NA	E10Y7QP	0.095774	0.15977	1.17509	0.506409
g6858	NA	COG0436	0.352804	0.649602	1.17357	0.444211
g2531	NA	E111NSQ	0.518892	0.668408	1.1731	0.423141
g13014	NA	E11096I	0.667708	0.670849	1.1668	0.583979
g8088	NA	E10XXZP	0.466131	0.543616	1.16582	0.703917
g6109	NA	COG5135	0.381748	0.273008	1.16063	0.151344
g4295	NA	E111T0Q	0	0.0127066	1.15732	0
g11641	NA	E10YBHR	0.008658	0.00650219	1.15628	0
g2593	NA	E10ZK7N	0.200959	0.246011	1.15502	0.904644
g2493	NA	E1101BV	0.14041	0.406528	1.15371	0.499081
g504	NA	E10YWWI	0.220963	0.197967	1.15007	0.109997
g10148	NA	COG1739	0.187155	0.142901	1.14964	0.136771
g6059	NA	E10XV92	0.410949	0.346347	1.14348	0.247214
g6192	NA	COG0699	0.502783	0.255603	1.14197	0
g1727	NA	E111IF0	0.137503	0.254927	1.14146	0.0761971
g10224	NA	COG5125	0.139957	0.337086	1.13481	0.643079
g3201	NA	E10XNP6	0.585537	0.642462	1.13211	0.201029
g7126	NA	E10XPKG	0.207832	0.537564	1.13059	0.287584
g8287	NA	E10ZAQ2	0.099032	0.229122	1.13057	0.906074
g14920	NA	COG5063	0.510099	0.803628	1.12552	0.846723
g12401	NA	COG0101	0.381758	0.333524	1.12518	0.283251
g2981	NA	E10YQ5F	0.022991	0.0759359	1.12518	0.488166
g2005	NA	COG5021	0.27552	0.297984	1.12513	0.221796
g11328	NA	E10XRR8	0.203826	0.142912	1.12505	0.147093
g465	NA	E10YENV	0.502279	0.660018	1.11131	0.478574
g3101	NA	E10XUCG	0.461592	0.472008	1.10907	0.11404
g5697	NA	E10XSAR	0.084375	0.119303	1.10006	0.199809
g754	NA	COG3917	0.760712	0.710379	1.09845	0.699969
g8781	NA	E10YEIT	0.316107	0.555196	1.09798	0.400357
g4107	NA	E10XRMJ	0.332206	0.337978	1.09388	0.788766
g8704	NA	E10XYQI	0.231211	0.197851	1.08664	0
g2364	NA	COG0028	0.000125	0.107991	1.08341	0.272116
g513	NA	E10Y4Z4	0.308679	0.490715	1.08339	0.482094
g1394	NA	E10XNUN	0.273057	0.47096	1.07518	0.125124
g9533	NA	COG2339	0.267756	0.328385	1.07341	0.303821
g590	NA	E10XSXW	0.011044	0.262956	1.07159	0.0488614
g11170	GT25	E111VCU	0.535423	0.544307	1.07151	0.0971629
g13204	NA	E10XUCG	0.31622	0.457814	1.07149	0.358051
g3433	NA	COG0471	0.182877	0.534728	1.07091	0.0505457
g12911	NA	E10XUCG	0.500374	0.477791	1.06956	0.147601
g8524	NA	COG0659	0.773462	0.611182	1.06951	0.503067
g3783	NA	E10XX1Z	0.268553	0.486491	1.06915	0.33395
g13571	NA	COG2271	0.075803	0.127108	1.06882	0.0494214
g9534	NA	E10Z7B4	0.394741	0.607252	1.06874	0.00143
g683	NA	E111N91	0.303985	0.221625	1.06846	0.0555629
g7265	NA	E11299G	0.489392	0.644017	1.0681	0.103217
g9094	NA	E10Y1PG	0.768712	0.82757	1.06542	0.600126
g7451	NA	COG0531	0.468394	0.556023	1.06409	0.890933
g548	NA	E10XUCG	0.740943	0.631322	1.05698	0.136454
g9178	NA	E10XPSE	0.066316	0.138306	1.05367	0.123304
g4419	NA	COG0532	0.365839	0.483918	1.05363	0.610807
g5242	NA	E10Y4IU	0.126068	0.153994	1.05363	0.0572243
g14874	NA	COG4642	0.523674	0.432321	1.05161	0.25157
g5665	CBM37	E10XQX7	0.712007	0.230319	1.05011	0.0174771
g5136	NA	E10XP1U	0.45038	0.698207	1.04663	0.136801
g3178	NA	E10XVKU	0.60691	0.654923	1.04655	0.214149
g13055	NA	E1123C5	0.992862	0.529669	1.04556	0.302286
g3721	NA	COG5285	0.372753	0.722107	1.03769	0.240841
g14793	NA	E111GK5	0.29147	0.298078	1.03581	0.471161
g14146	NA	E10YUEN	0.370414	0.380526	1.03127	0.366831
g1182	NA	E10Y6RP	0.732997	0.7407	1.02921	0.117096
g14002	NA	E10Z4GH	0.214633	0.426457	1.02864	0.0839729
g1513	NA	COG5126	0.633639	0.398128	1.02603	0.00861571
g6069	NA	E10ZNAS	0.377789	0.470824	1.02507	0.693596
g1508	NA	E10XPW6	0.021626	0.243046	1.0239	0.495576
g4231	NA	E111IV8	0.273671	0.344881	1.02388	0.518399
g7648	NA	E111HI9	0.27752	0.435071	1.02386	0.325077
g14572	NA	COG5184	0.885587	0.778233	1.02384	0.330453
g14353	NA	E10XRMJ	0.416522	0.58164	1.02257	0.144844
g8038	NA	E10ZHVU	0.298722	0.265778	1.01905	0.166583
g1611	NA	COG0545	0.227103	0.401618	1.01819	0.797061
g2508	NA	COG0270	0.53371	0.47811	1.01817	0.941306
g6565	NA	E10XT0Z	0.241331	0.282121	1.01731	0.145741
g5576	NA	E111ZF3	0.490135	0.511476	1.01502	0.280653
g13385	NA	COG5159	0.131246	0.20627	1.01423	0.0759214
g3027	NA	E111NF9	0.66167	0.875565	1.01221	0.527967
g9370	NA	COG4642	0.551992	0.721359	1.00718	0.0247543
g4542	NA	E10XRXI	0.246673	0.171358	1.00665	0.498283
g15177	NA	COG1552	0.200113	0.687769	1.00331	0.70269
g12955	NA	E10ZBX3	0.353293	0.46492	1.00189	0.683644
g10236	NA	E10ZM43	0.274178	0.302296	0.83981	1.2682	A4
g8076	NA	E10XT77	0.588409	0.665171	0.83669	1.0756
g3168	NA	E10XQGE	0.461082	0.631114	0.74291	1.00445
g13302	NA	E10XNN1	0.652289	0.735853	0.72893	1.02622
g365	NA	E10XYQU	0.347325	0.579567	0.69764	1.22337
g3878	NA	E10YA63	0.569758	0.670042	0.6788	1.23543
g5804	NA	E10YT1G	0.474	0.719135	0.62904	1.1152
g4967	NA	E10XUCG	0.699149	0.66161	0.61166	1.25393
g11405	NA	E10XQGS	0.742809	0.782086	0.59671	1.03185
g8583	NA	E1121ZN	0.299896	0.840436	0.58299	1.0786
g11992	NA	E111GJ6	0.767715	0.462021	0.56582	1.14759
g6063	NA	E10XV2D	0.332084	0.424957	0.53509	1.0173
g659	NA	E10ZZD7	0.228194	0.409176	0.53307	1.18598
g7117	NA	E10Y4NT	0.502778	0.559188	0.52752	1.15269
g2514	NA	E10XWUI	0.153143	0.325445	0.49997	1.00952
g4742	NA	E11234I	0.289125	0.411798	0.43404	1.02757
g3423	NA	E10XNN8	0.648929	0.709414	0.4265	1.37859
g1286	NA	COG0664	0.779392	0.68707	0.41953	1.1825
g10745	NA	E10XNUF	0.344368	0.796817	0.41857	1.34214
g14059	NA	COG4292	0.493708	0.603733	0.41789	1.09439
g1947	NA	E10XTF4	0.455882	0.641329	0.39865	1.26072
g2468	GH32	E10ZKEA	0.167767	0.261745	0.34039	1.04733
g7203	NA	COG0123	0.599788	0.456094	0.33165	1.17513
g10878	NA	E10Y565	0.249107	0.467514	0.32596	1.15782
g9399	NA	E1116S0	0.36119	0.624491	0.3144	1.13539
g12836	NA	E10XQFT	0.209865	0.431651	0.27416	1.2482
g15302	NA	E10Y50F	0.149531	0.444894	0.2658	1.19006
g3847	NA	COG5071	0.185099	0.178947	0.17946	1.23607
g11662	NA	E10XPSE	0.598356	0.779494	0.15413	1.04519
g6228	NA	E111IVN	0.975284	0.885728	0.00756	1.10657
g7239	NA	E111WUE	0.708651	0.734807	0.0033	1.04507
g4663	NA	E10Y1N7	0.695892	0.937905	0.00279	1.71528
g5248	NA	COG0523	0.497371	0.410087	0.00092	1.08914
