## Supplementary Dataset S4 for "Global population structure of a unicellular marine predator"

### Sheet: Hoja1
Gene	GH_ID	NOG_ID	Mean dNdS B1.1	Mean dNdS B1.2	Population
g5464	NA	E1105IF	1.96733	0.892348	B1
g417	NA	E10XT7M	1.70633	0.812202
g4282	NA	E111NSQ	1.56021	0.89458
g1216	NA	COG1112	1.46466	0.000912
g132	NA	E10ZBX3	1.4144	0.573837
g7479	NA	COG5285	1.37576	0.65529
g4386	NA	E10Y9FX	1.35484	0.828083
g5402	NA	E10XRD4	1.34322	0.174678
g7568	NA	E111A7T	1.24989	0.513387
g7610	NA	E10XR9W	1.23742	0.625726
g2307	NA	COG2453	1.22523	0.0168744
g7283	NA	E10XUCG	1.21388	0.4423
g6512	NA	E10YBBK	1.20243	0.41525
g9083	NA	E10XNMM	1.20181	0.355996
g6996	NA	E10XUCG	1.19635	0.204292
g8659	NA	E10ZACM	1.18982	0.674374
g1654	NA	E112AJ3	1.17509	0.125607
g8975	NA	E10Y3Q0	1.12875	0.271783
g9081	NA	E10YBYF	1.12121	0.491617
g7661	NA	E10XPZF	1.09037	0.238836
g5304	NA	E1124JC	1.0903	0.11509
g8805	NA	E10XQSG	1.08212	0.291597
g8980	NA	E111NSQ	1.06905	0.422874
g3283	NA	COG4770	1.06832	0.387299
g4550	NA	E111G0H	1.05366	0.533334
g7900	NA	E10ZNAS	1.053	0.654811
g5153	NA	E111PFV	1.00365	0.00231556
g9719	NA	E10Y7JF	1.0015	0.349382
g8951	NA	E1101IZ	1.0006	0.114942
g8259	NA	E10YU62	1.0003	0.495461
g6565	NA	E10ZHWG	1.00029	0.222528
g379	NA	E10XNN1	1.00026	0.925311
g9289	NA	E1127N5	1.00022	0.03713
g9604	NA	COG0664	1.00022	0.31756
g1599	NA	E10XPG5	1.00021	0.774614
g1647	NA	E10XNTI	1.00017	0.292546
g3310	NA	E10XRXV	1.00016	0.164264
g3231	NA	COG5022	1.00015	0.09064
g2144	NA	E10XVDE	1.00013	0.430818
g6218	NA	E10XSAR	1.00013	0.479063
g9059	NA	COG4642	0.900035	1.34507	B2
g4109	NA	E111NSQ	0.848205	1.10507
g5161	NA	E111ZF3	0.834105	1.11172
g6138	NA	E10ZBX3	0.752575	1.0818
g1489	NA	COG0220	0.10146	1.14695
g89	NA	COG5021	0.00053	1.45321
