## Supplementary Dataset S5 for "Global population structure of a unicellular marine predator"

### Sheet: Hoja1
Gene	GH_ID	NOG_ID	Mean dNdS C1	Mean dNdS C2	Mean dNdS C3	Mean dNdS C4	Population
g14673	NA	E111UI9	2	0.01261	0.002364	0.110396	C1
g1021	NA	E10XS17	1.82565	0.00063	0.32977	0.269592
g12848	NA	COG0024	1.63438	0.94984	0.714386	0.641334
g1578	NA	E112DB5	1.4549	0.00238	0.459892	0.587164
g5138	NA	E10XS17	1.44037	0.00063	0.443	0.491401
g2508	NA	E111YZJ	1.42599	0.0019	0.000436	0.35557
g15871	GT25	COG3306	1.41174	0.7481	0.975148	0.489638
g848	NA	E10YRUD	1.40773	0.73503	0.545656	0.430532
g10052	NA	COG5038	1.40609	0.53839	0.801252	0.396862
g12534	CE5	E111KDT	1.39698	0.35386	0.740584	0.502059
g9835	NA	E1122WA	1.36231	0.92848	0.000888	0.391339
g10592	NA	E10XV39	1.33167	0.00079	0.079742	9.5e-05
g2058	NA	E10Z3IR	1.27135	0	0.65366	0.594411
g14008	NA	E111NSQ	1.23358	0.87473	0.925168	0.685405
g14426	NA	COG2013	1.19716	0.00265	0.002562	0.368396
g11293	NA	E10Y3Q0	1.14546	0.87352	0.479876	0.368581
g4896	NA	E10XUCG	1.14362	0.51902	0.919256	0.502924
g4982	NA	E1121N2	1.13554	0	0.218698	0.0603983
g8115	NA	E10XPYD	1.12922	0.00187	0.00187	0.080921
g4526	NA	E111KSI	1.11845	0.14263	0.334838	0.719624
g12584	NA	E111HAE	1.07743	0	0.362736	0.096086
g269	NA	COG5210	1.06756	0.00127	0.400862	0.282877
g10666	NA	COG0101	1.0437	0.00081	0.000648	0.360759
g9504	NA	E10XTGE	1.02043	0	0.033388	0.166957
g10724	NA	E11090A	1.01781	0.08906	0.35237	0.139279
g642	GH110	E10ZKFF	1.00513	0.8161	0.873722	0.598256
g1654	NA	E10Z96K	1.00125	0.00397	0.198798	0.67371
g1333	NA	COG5184	1.00059	0	0.4	0.102767
g2657	NA	E1125XD	1.00022	0.00045	0.4	0.121629
g15359	NA	E112BCC	0.763525	2	0.983098	0.384136	C2
g3085	NA	E10XQUQ	0.711975	2	0.700718	0.997114
g3433	NA	E10YUEN	0.698575	2	0.619244	0.939245
g14903	NA	E10XQHU	0.671825	2	0.07541	0.094268
g13309	NA	E10XNYA	0.659565	2	0.401168	0.428507
g960	NA	E10XQPT	0.656367	2	0.500208	0.411839
g13225	NA	COG0224	0.50453	2	0.621954	0.352009
g13246	NA	E111GC5	0.439107	2	0.695236	0.173453
g12552	NA	COG0498	0.438958	2	0.725258	0.745381
g4100	NA	E10ZN4A	0.430897	2	0.000454	0.572792
g1728	NA	E10YVX0	0.424767	2	0.001594	0.107398
g12890	NA	COG5082	0.399938	2	0.355668	0.58145
g10411	NA	E10XYF5	0.39112	2	0.467292	0.423772
g4927	NA	E111IMU	0.382605	2	0.757054	0.419826
g6469	NA	E10YE9Z	0.381703	2	0.380892	0.445914
g5422	NA	E10XTGE	0.380628	2	0.497684	0.253234
g14816	NA	E10Z4SY	0.362292	2	0.193944	0.0268833
g8796	NA	E111X4W	0.342313	2	0.703242	0.476327
g8903	NA	E111FX4	0.334835	2	0.001528	0.155785
g14692	NA	E10XQIX	0.33185	2	0.042772	0.134516
g1115	NA	E10XSJ0	0.30796	2	0.547082	0.50395
g10180	NA	E10XQ3J	0.307437	2	0.291076	0.485674
g4230	NA	E111JRB	0.266618	2	0.584028	0.422285
g13296	NA	E10XS0P	0.255255	2	0.28708	0.512928
g7275	NA	E10ZUTN	0.231357	2	0.172206	0.112207
g2260	NA	E10ZUTN	0.218505	2	0.791442	0.103272
g8784	NA	E10YWU8	0.216413	2	0.367988	0.114323
g11	NA	E111ZZY	0.215065	2	0.555624	0.304595
g6946	NA	E10YWJY	0.203925	2	0.401656	0.152392
g3663	NA	E10XNXB	0.19863	2	0.164888	0.393025
g10667	NA	COG0113	0.165085	2	0.658074	0.153121
g2603	NA	E110362	0.156197	2	0.375726	0.545527
g7134	NA	E10Y7KZ	0.14252	2	0.37484	0.633313
g15762	NA	E10XSI6	0.138357	2	0.08834	0.242317
g6986	NA	E10Y7DR	0.124997	2	0.171844	0.116534
g15858	NA	COG0471	0.119255	2	0.657536	0.63858
g4779	NA	COG1643	0.119112	2	0.185986	0.128251
g4779	NA	COG1185	0.119112	2	0.185986	0.128251
g3679	NA	COG0141	0.09862	2	0.020386	0.0519217
g15513	NA	E10XXFH	0.0730225	2	0.710046	0.192985
g13900	GH19	COG3179	0.0697275	2	0.15906	0.280707
g2990	NA	E111FEZ	0.0480625	2	0.000388	0.006873
g10700	NA	E10XQ92	0	2	0.55493	0.644869
g11786	NA	E111PVQ	0	2	0.003654	0.559959
g6137	NA	E111NRP	0	2	0.36065	0.51868
g8560	NA	E10ZMSH	0	2	0.800384	0.159748
g197	NA	COG3055	0.152518	1.97678	0.203864	0.32195
g7059	NA	E10Y3Q0	0	1.95237	0.371286	0.402709
g8463	NA	E10XPEG	0.138445	1.90501	0.138316	0.177643
g6598	NA	E1100KJ	0	1.90067	0.107064	0.0452607
g1096	NA	E1121RP	0.167302	1.89745	0.142334	0.248986
g7325	NA	E10ZFMC	0	1.87617	0	0.0208387
g7152	NA	COG5244	0.350885	1.85318	0.360288	0.511289
g3891	NA	E10XPH2	0.931477	1.83387	0.28355	0.0662323
g1009	NA	COG3836	0.0039125	1.83348	0.004964	0.36903
g13884	NA	E10ZZ6Z	0.047655	1.8078	0.004016	0.0411307
g14910	NA	E10Z0I5	0.887037	1.80535	0.69629	0.403052
g8223	NA	E10ZUN2	0.363992	1.78525	0.599068	0.492813
g11562	NA	COG0465	0.122887	1.75087	0.101846	0.100528
g2164	NA	E10XPXJ	0.443702	1.73383	0.348136	0.523286
g11995	NA	E11031H	0.15378	1.73333	0.129514	0.0830613
g16058	NA	COG0123	0.435135	1.73316	0.331292	0.419439
g10014	NA	E10XTFP	0.080985	1.71973	0.18901	0.169357
g7267	NA	E10XQ5B	0.496062	1.71489	0.001092	0.335852
g15950	NA	E10ZQMF	0.694333	1.70655	0.893546	0.680362
g4812	NA	E10XNY0	0.405892	1.67951	0.45303	0.70084
g929	NA	E10ZQQP	0.125188	1.66767	0.856048	0.674974
g1632	NA	COG5035	0.119965	1.65176	0.115726	0.532405
g4440	NA	COG5126	0.474467	1.62902	0.363534	0.509576
g8008	NA	E10XSDC	0.289148	1.6197	0.200312	0.254788
g2587	NA	E10Z1RR	0.074765	1.60035	0.11965	0.258889
g3118	NA	COG0553	0.291235	1.58361	0.38621	0.306176
g2534	NA	COG5184	0.215737	1.58087	0.398424	0.299858
g10959	NA	COG0540	0.224925	1.56503	0.88749	0.368439
g3766	NA	E10YQ2G	0.359573	1.5431	0.253452	0.210821
g41	NA	COG2942	0.422592	1.525	0.496008	0.216761
g9116	NA	COG1131	0.473457	1.51275	0.648566	0.977573
g15112	NA	E1116QF	0.0325025	1.51219	0.052452	0.121997
g988	NA	E10ZM62	0.825545	1.50085	0.726862	0.489308
g8790	NA	E10ZBX3	0.342288	1.50064	0.311478	0.194017
g9186	NA	E10XUN8	0.7487	1.50038	0.701258	0.484482
g861	NA	E10XNPB	0.417995	1.50024	0.401868	0.226818
g15873	NA	E111ZF3	0.460455	1.49398	0.274224	0.236102
g16069	NA	E111KZ9	0.801913	1.48728	0.477358	0.413012
g7116	NA	E10YD73	0.734302	1.47709	0.418568	0.266968
g15123	NA	E10XYF5	9.5e-05	1.47595	0.321672	0.558675
g12057	NA	COG2175	0.326267	1.47393	0.632604	0.456353
g9805	NA	E111IRU	0.339637	1.46482	0.693422	0.616434
g12512	NA	E10ZY4N	0.46327	1.43617	0.502688	0.43357
g1304	NA	E10Y5MH	0.625367	1.42894	0.17995	0.085552
g1795	NA	COG0343	0.568902	1.39793	0.347784	0.458005
g4453	NA	E10Y7JF	0.262715	1.39561	0.2264	0.316138
g5764	NA	COG5239	0.455647	1.39383	0.723968	0.546066
g13513	NA	E111ZI9	0.0783825	1.37643	0.085346	0.178188
g4301	NA	COG0468	0.468425	1.37596	0.379892	0.530361
g15814	NA	E111ZJH	0.781317	1.37547	0.22421	0.310115
g14972	NA	E10YRGU	0	1.37186	0.296014	0.229802
g15294	GT77	E1118S7	0.25483	1.36638	0.365016	0.37875
g12974	NA	E111C06	0.285822	1.36144	0.461056	0.557719
g2263	NA	COG5126	0.331405	1.3576	0.151764	0.471274
g1229	NA	E111U90	0.220585	1.33531	0.354148	0.545989
g3552	NA	COG0814	0.483023	1.33352	0.400622	0.131423
g6721	NA	E112BM0	0	1.33342	0.665268	0.836626
g15220	NA	E111IR6	0.688887	1.32735	0.969146	0.927815
g7546	GT25	COG3306	0.469338	1.31742	0.331416	0.344766
g6437	NA	E10Y7DR	0.243227	1.30515	0.228382	0.381276
g4917	NA	E10XT7M	0.0287425	1.30406	0.16477	0.179059
g14083	NA	E10Y4AV	0.374993	1.30375	0.211784	0.225283
g15755	NA	E10Y1DU	0.367428	1.30043	0.955368	0.557334
g5948	NA	COG0227	0.0640925	1.25095	0.295064	0.115788
g9811	NA	E10ZACM	0.0002675	1.23852	0.319722	0.582945
g79	NA	E10XSXW	0.242735	1.22209	0.249096	0.465854
g9778	NA	E10XVGS	0	1.20564	0.000222	0.0333773
g6270	NA	COG5165	0.120702	1.2001	0	0.230104
g910	NA	E110SAA	0.293168	1.19062	0.271338	0.233027
g16169	NA	E10ZNAS	0.356307	1.1789	0.56211	0.418873
g6790	NA	E10XSG9	0.183355	1.16674	0.309044	0.177316
g9471	NA	COG2890	0.501707	1.16581	0.001694	0.309408
g1186	NA	E10XW48	0.438662	1.16461	0.400154	0.792839
g10556	GT25	COG3306	0	1.14337	0.05391	0.589834
g13676	NA	COG3675	0.5715	1.143	0.786076	0.415754
g1909	NA	E10Z5DF	0.23925	1.14293	0.000704	0.0391063
g12834	NA	COG2866	0.27982	1.14108	0.249564	0.423561
g1997	NA	E11109T	0.006335	1.12569	0.538886	0.199725
g3488	NA	E111MU4	0.367248	1.12536	0.383766	0.362959
g11077	NA	COG5147	0.23208	1.1251	0.3825	0.134279
g9526	NA	E111GXF	0	1.12507	0.256326	0.0502677
g7664	NA	COG5219	0.807778	1.12505	0.26428	0.168133
g10306	NA	E10XPSE	0.4592	1.12443	0.409098	0.297774
g10414	NA	E10Z8HJ	0.525848	1.11948	0.529972	0.425344
g1402	NA	E1123UX	0.607135	1.11436	0.034384	0.069924
g9758	NA	E110YP2	0.29189	1.11119	0.365548	0.471299
g16249	NA	E10XUCG	0.878862	1.10902	0.481664	0.681723
g16249	NA	E1127N5	0.878862	1.10902	0.481664	0.681723
g13872	NA	COG1748	0.301995	1.10004	0.17456	0.229509
g10521	NA	E10XR4D	0.202868	1.09307	0.412894	0.407928
g12250	NA	E10XR4D	0.269253	1.09095	0.39928	0.133464
g11549	NA	E10Z3CX	0.449547	1.05718	0.7492	0.577045
g10655	NA	E111ZJI	0.250482	1.04435	0.265526	0.42486
g4042	NA	COG0545	0.152622	1.02867	0.310792	0.394361
g8668	NA	E10XR4D	0.000545	1.02861	0.248896	0.269239
g3014	NA	E10ZQ5I	0.105237	1.0179	0.301356	0.426466
g12565	NA	E10XUCG	0.66679	0.92463	1.9031	0.919746	C3
g9117	NA	E10XR6W	0.937767	0.00099	1.84351	0.494851
g1424	NA	E10XPSE	0.5452	0	1.8263	0.705461
g10845	NA	E112756	0.873657	0.00297	1.82046	0.646054
g12626	NA	E10XZMQ	0.418025	0.49417	1.79758	0.876434
g7433	NA	E10XUCG	0.3743	0.23255	1.63633	0.8747
g13769	NA	COG5022	0	0	1.57894	0.723806
g5173	GH35	COG1874	0.75287	0.4998	1.50705	0.216002
g15892	NA	E10XP3K	0	0.00145	1.50585	0.839411
g9356	NA	E110638	0.68703	0.69172	1.4815	0.80236
g9332	NA	COG5022	0.513615	0.28914	1.46138	0.261405
g8184	NA	E111ZI9	0.317462	0.58271	1.4469	0.644275
g9304	NA	E10ZBX3	0.745302	0.41208	1.42631	0.368019
g6950	NA	E10YPHR	0.2897	0.57393	1.40409	0.957719
g7098	NA	E10XRFI	0	0	1.39249	0.273907
g13795	NA	E10ZF26	0	0.00471	1.37046	0.417591
g11390	NA	E111796	0.719825	0	1.34534	0.565682
g5043	NA	E10YPHR	0.0372875	0	1.34321	0.135947
g5963	NA	E10XUCG	0	0	1.34022	0.479811
g15991	NA	E10Z5DF	0.50266	0.00265	1.3371	0.209038
g3784	NA	COG5126	0.111685	0	1.334	0.019589
g1429	NA	E10ZBX3	0.921307	0.0099	1.32421	0.955862
g7320	NA	E10XRMP	0.464112	0.52601	1.31062	0.788629
g8119	NA	COG0471	0.28853	0.00226	1.29133	0.581903
g10441	NA	E10XTGE	0.154227	0	1.2901	0.29096
g11071	NA	COG2270	0.69585	0.24928	1.24722	0.698226
g4555	NA	E10Z63K	0.524282	0.42818	1.24117	0.982717
g7375	NA	COG5245	0.721082	0.92401	1.23609	0.837855
g4968	NA	COG3968	0.352005	0	1.2138	0.0175283
g9816	NA	E10XSGG	0.502875	0.00442	1.2079	0.349002
g3573	NA	E10ZDUJ	0.01358	0.01139	1.20518	0.845844
g3258	NA	E10ZMRI	0.923793	0.00264	1.20195	0.609851
g9046	NA	E10Z30Q	0.95229	0.76455	1.20138	0.724353
g15978	NA	COG5104	0.325827	0.00301	1.20065	0.805656
g14066	NA	E10ZH4G	0.581477	0.00054	1.2001	0.576922
g7100	NA	E111UIM	0.324225	0.14251	1.19705	0.413461
g11388	NA	E10XQNH	0.0815125	0.39963	1.1964	0.572844
g9420	NA	E110N9T	0.68732	0	1.19534	0.627531
g1205	CBM13	NA	0.00241	0.00157	1.19012	0.382613
g7952	NA	E10YT4C	0.236885	0.32587	1.16556	0.276813
g12539	NA	E10XNRH	0.904273	0.00194	1.16277	0.764337
g16188	GH30_1	COG5520	0.23034	0.00081	1.16224	0.723982
g9169	NA	E111MF1	0.911355	0	1.15649	0.676382
g10397	NA	E10YPD0	0.716125	0.00324	1.15513	0.368317
g13968	NA	E10YKX2	0.0211525	0.42826	1.14427	0.542673
g15277	NA	E110QGR	0.392215	0.00253	1.13406	0.189763
g6236	NA	COG5104	0	0	1.11411	0.180114
g13814	NA	COG0724	0.562455	0.46347	1.10778	0.492317
g12100	NA	COG0693	0.364345	0.32062	1.09553	0.343202
g2376	NA	COG5210	0.56304	0.92837	1.0941	0.494609
g10873	NA	E10XTUD	0.376843	0	1.09374	0.267981
g4387	NA	E10YEIT	0.24478	0.00094	1.09045	0.89713
g13230	NA	E111M6R	0.28769	0.60448	1.08578	0.593956
g3904	NA	COG0457	0.719847	0.47713	1.08366	0.857925
g6646	NA	E10ZBX3	0	0	1.08189	0.347493
g4216	NA	COG4624	0.0008325	0.06125	1.07919	0.295247
g3372	NA	E10XSNC	0.375062	0.83281	1.0696	0.299562
g2686	NA	E111NSQ	0.392663	0.0041	1.05393	0.622405
g809	NA	E10XUCG	0.226912	0.52492	1.04874	0.687175
g11308	NA	E111IFX	0.411548	0.00033	1.04287	0.261116
g9881	NA	E111UB2	0.50175	0.00105	1.04243	0.429482
g2838	NA	E11096I	0.075515	0.37456	1.03793	0.737186
g15775	NA	E112DAK	0.243895	0.00202	1.03004	0.701347
g15975	NA	E10Y43S	0	0.82259	1.02731	0.750028
g201	NA	E111I0U	0.797975	0.1983	1.02385	0.275359
g9450	NA	E10YU8V	0	0	1.01977	0.235678
g1182	NA	E10XPQQ	0.218575	0.512	1.00949	0.35173
g9774	NA	E10ZQ6Z	0.913455	0.8768	0.969028	1.24884	C4
g9991	NA	COG1835	0	0.95773	0.916936	1.02163
g13028	NA	E10ZBX3	0.778665	0.60772	0.898244	1.11287
g15969	NA	COG1131	0.081055	0.71294	0.783824	1.03345
g5164	NA	COG5271	0.55553	0.0015	0.586352	1.12844
g2999	NA	E10XUN1	0	0	0.46237	1.11751
g9703	NA	COG0664	0.893655	0.72595	0.394372	1.04809
