## Supplementary Dataset S6 for "Global population structure of a unicellular marine predator"

### Sheet: Hoja1
Gene	GH_ID	NOG_ID	Mean dNdS E1.1	Mean dNdS E1.2	Population
g3556	NA	E10XS02	1.67565	0.607242	E1
g6215	NA	E10ZBX3	1.62516	0.167287
g1404	NA	E10Y7T8	1.50022	0.334097
g4556	NA	E10XUCG	1.45048	0.663108
g7830	NA	E10XQGS	1.39778	0.66052
g1842	NA	E10XTGE	1.37348	0.168905
g4166	NA	COG0004	1.37312	0.963657
g2839	NA	E11090A	1.35923	0.294968
g6420	NA	E10YA7X	1.35911	0.344404
g216	NA	E111CIV	1.34563	0.643377
g2010	NA	E10ZM62	1.31448	0.115258
g2506	NA	E111IRU	1.29715	0.0915942
g4220	NA	E10ZFH2	1.26576	0.522846
g406	NA	COG0532	1.2566	0.000440833
g8432	NA	COG5307	1.25025	0.589626
g5303	NA	E10XQQG	1.21787	0.0439983
g7399	NA	COG4413	1.21663	0.418587
g2160	NA	COG5104	1.20708	0.634695
g5616	NA	E1122EQ	1.16917	0.876628
g4652	NA	E10XNT7	1.16186	0.652066
g7708	NA	E10Z52D	1.1415	0.282337
g4019	NA	E10Z9AR	1.13746	0.726296
g1166	NA	E10Y6RP	1.13056	0.97751
g2398	NA	COG0474	1.12882	0.261338
g8215	NA	E10XP7J	1.11932	0.242803
g1337	NA	E10XPF1	1.11485	0.457603
g3562	NA	E10XTGE	1.1137	0.561266
g2888	NA	E10YBUH	1.10442	0.155662
g2163	NA	COG0523	1.09376	0.2422
g8489	NA	E10Y4IE	1.08976	0.348117
g1524	NA	COG0531	1.08053	0.896142
g8006	NA	E10XNW0	1.08007	0.000894167
g809	NA	E10Y48H	1.07191	0.52133
g7395	NA	E10Z4HM	1.05413	0.676517
g5563	NA	COG4249	1.05194	0.248918
g2703	NA	E110362	1.02515	0.914194
g3492	NA	E10XZMQ	1.01034	0.00213667
g2240	NA	COG0598	1.01016	0.02797
g1704	NA	COG1594	1.00063	0.387529
g5672	NA	E10ZVQG	1.00057	0.972581
g7304	NA	E111PHG	1.0005	0.287363
g6209	NA	E111UW3	1.00045	0.0930625
g1635	NA	COG5245	1.00021	0.104232
g4846	NA	E10ZM43	1.00003	0.978621
g3732	NA	E10XUCG	0.93815	1.06705	E2
g177	NA	E111FFY	0.917555	1.13875
g1549	NA	E10XS0P	0.91003	1.07852
g4995	NA	E10XPDX	0.77095	1.16988
g5985	NA	E10YC1U	0.703955	1.00039
g4955	NA	E10XS0P	0.693975	1.03572
g4082	GH18	COG3858	0.673395	1.11724
g2245	NA	COG5021	0.665205	1.06262
g158	NA	E111JI6	0.650767	1.08857
g5298	NA	E110362	0.61798	1.25374
g4459	NA	E10YUX1	0.576215	1.48916
g2353	NA	E10Y6RP	0.501062	1.21232
g3443	GH67	COG3661	0.488737	1.13188
g4169	NA	E10XQMQ	0.483042	1.05956
g3015	NA	E10XPSE	0.440315	1.12965
g7684	NA	COG0664	0.418375	1.0928
g6034	NA	COG5059	0.10986	1.20716
